# Genome Report: The reference genome of an endangered Asteraceae, *Deinandra increscens* subsp. *villosa*, endemic to the Central Coast of California

**DOI:** 10.1101/2024.02.25.582000

**Authors:** Susan L. McEvoy, Rachel S. Meyer, Kristen E. Hasenstab-Lehman, C. Matt Guilliams

## Abstract

We present a high-quality reference genome of the federally endangered Gaviota tarplant, *Deinandra increscens* subsp. *villosa* (Madiinae, Asteraceae), an annual herb endemic to the Central California coast. Stewards of remaining populations have planned to apply conservation strategies informed by whole genome approaches. Generating PacBio Hifi, Oxford Nanopore Technologies, and Dovetail Omni-C data, we assembled a genome of 1.67 Gbp as 28.7 K scaffolds with a scaffold N50 of 74.9 Mb. BUSCO completeness for the final assembly was 98.1% with 15.7% duplicate copies. We annotated repeat content in 74.8% of the genome. Long terminal repeats (LTR) covered 44.0% of the genome with *Copia* families predominant at 22.9% followed by *Gypsy* at 14.2%. Both *Gypsy* and *Copia* elements were common in ancestral peaks of LTR, and the most abundant element was a *Gypsy* element containing nested *Copia/Angela* sequenced similarity, reflecting a complex evolutionary history of repeat activity. Gene annotation produced 41,039 genes and 69,563 transcripts, of which >99% were functionally annotated. BUSCO duplication rates remained very high with proteins at 50.4% complete duplicates and 46.0% single copy. Whole genome duplication (WGD) synonymous mutation rates of Gaviota tarplant and sunflower (*Helianthus annuus*) shared peaks that correspond to the last Asteraceae polyploidization event and subsequent divergence from a common ancestor at ∼27 mya. Tandem genes were twice as prevalent as WGD genes suggesting tandem genes could be an important strategy of environmental adaptation in this species.

**Article Summary:** We introduce a high-quality reference genome for the endangered Gaviota tarplant. The assembly is 1.67 Gbp with 98.1% BUSCO completeness and 41 K annotated genes. We find extensive *Copia* long terminal repeat sequences and tandem genes that suggest environmental adaptation strategies. Comparisons with sunflower suggest a shared polyploidization event around 27 million years ago, close to the date of the common ancestor divergence. This work underlines the importance of genomic studies in accurately understanding adaptations and conservation needs.
