## Supplementary material for "Genome Report: The reference genome of an endangered Asteraceae, *Deinandra increscens* subsp. *villosa*, endemic to the Central Coast of California": File S1 - Workflow output summaries

### Sheet: sequencing
HiFi								Oxford Nanopore
Raw data								Raw data
Runs	Reads	N50	Bases	Max Length	Coverage*	%GC		Reads	N50	Bases	Top 5 longest reads and their mean basecall quality score	Coverage*
A1	2162014	12810	25700506383	60304	15.3823	38		14754332	10742	101150146319	1: 443453 (17.2)	60.5407
B1	2157413	13034	26475173531	54280	15.846	38					2: 349605 (13.9)
C1	1972754	13445	24639312353	55154	14.7472	38					3: 301043 (14.1)
	6292181		76814992267		45.9755						4: 295206 (17.9)
											5: 290768 (13.4)
Omni-C
Run	Read	Bases	Coverage*
S1 R1	233572081	34900197808
S1 R2	233572081	34895647381
S2 R1	190612548	28481338469
S2 R2	190612548	28477671891
	848369258	126754855549	75.8657
*Coverage based on assembly length			1670780364

### Sheet: assembly
Flye ONT assembly											Canu ONT assembly				Verkko ONT HiFi adapterfilt
Contig assembly			Purge haplotigs 0,40,190			Primary scaffolded 3ddna-erc5		Final scaffolded, contam and plastid cleaned, gap filled assembly			Canu ONT				Verkko ONT HiFi adapterfilt
	Flye --nano-hq		primary	alternate							Purge haplotigs 0,55,190 -a 60	Purge haplotigs 0,55,190			Purge haplotigs 0,60,190 -a 50	Purge haplotigs 0,60,190	Purge haplotigs 0,10,75
BUSCO embryophta odb_10 (N: 1614)		Flye output						BUSCO embryophta odb_10 (N: 1614)					alternate
C:99.2%[S:20.0%,D:79.2%],F:0.3%,M:0.5%		Total length: 2457273019	C:98.3%[S:76.1%,D:22.2%],F:0.8%,M:0.9%,n:1614	C:75.0%[S:47.2%,D:27.8%],F:1.9%,M:23.1%,n:1614		C:98.1%[S:82.4%,D:15.7%],F:0.9%,M:1.0%,n:1614		C:98.1%[S:82.4%,D:15.7%],F:0.9%,M:1.0%,n:1614							C:98.7%[S:11.8%,D:86.9%],F:0.4%,M:0.9%,n:1614	C:99.0%[S:10.4%,D:88.6%],F:0.3%,M:0.7%,n:1614	C:99.0%[S:10.4%,D:88.6%],F:0.3%,M:0.7%,n:1614
		Fragments: 101257	curated	curated.haplotigs		curated_wrapped.FINAL		Assembly	DEINVI_genome		curated	curated	curated.haplotigs		curated	curated	curated
# contigs (>= 0 bp)	101257	Fragments N50: 76594	37428	36376		28776		# contigs (>= 0 bp)	28693		37162	37428	36376		46860	50424	50342
# contigs (>= 1000 bp)	92976	Largest frg: 1080899	37428	36376		28776		# contigs (>= 1000 bp)	28693		37162	37428	36376		46860	50424	50342
# contigs (>= 5000 bp)	59044	Scaffolds: 0	30269	28455		18176		# contigs (>= 5000 bp)	18099		37094	30269	28455		46826	50387	50305
# contigs (>= 10000 bp)	44137	Mean coverage: 27	23959	19996		10109		# contigs (>= 10000 bp)	10046		36170	23959	19996		44703	48084	48003
# contigs (>= 25000 bp)	24734		15866	8846		2613		# contigs (>= 25000 bp)	2589		25811	15866	8846		31130	33260	33206
# contigs (>= 50000 bp)	13275		10127	3145		687		# contigs (>= 50000 bp)	679		14800	10127	3145		18081	19265	19248
Total length (>= 0 bp)	2457273019		1666145056	744594801		1676266556		Total length (>= 0 bp)	1674664524		2282152418	1666145056	744594801		4330816213	4582868307	4579299301
Total length (>= 1000 bp)	2451593459		1666145056	744594801		1676266556		Total length (>= 1000 bp)	1674664524		2282152418	1666145056	744594801		4330816213	4582868307	4579299301
Total length (>= 5000 bp)	2355173940		1637915339	713106233		1639894258		Total length (>= 5000 bp)	1638314112		2281915220	1637915339	713106233		4330674163	4582716846	4579147840
Total length (>= 10000 bp)	2247796699		1592731121	651950868		1582125976		Total length (>= 10000 bp)	1580646439		2274309211	1592731121	651950868		4313270565	4563867067	4560306305
Total length (>= 25000 bp)	1928866184		1459305907	468834336		1470094381		Total length (>= 25000 bp)	1469258196		2087654032	1459305907	468834336		4072085452	4300396181	4297345351
Total length (>= 50000 bp)	1525524789		1253509011	271854522		1404656982		Total length (>= 50000 bp)	1404366947		1694782955	1253509011	271854522		3616381923	3812362028	3810623570
# contigs	101040		37428	36376		26461		# contigs	28693		37138	37428	36376		46858	50421	50339
Largest contig	1080899		1080899	350245		132869780		Largest contig	132903021		1160180	1080899	350245		5843295	5843295	5843295
Total length	2457207640		1666145056	744594801		1672382396		Total length	1674664524		2282098333	1666145056	744594801		4330812813	4582862433	4579293427
GC (%)	36.96		37.27	36.2		37.27		GC (%)	37.27		38.27	37.27	36.2		38.12	38.1	38.1
N50	76599		107746	34994		74863711		N50	74894508		94259	107746	34994		215917	210590	210740
N90	11766		20730	8580		18095		N90	17589		27016	20730	8580		32936	32382	32405
auN	108131		136212	51835.7		6.82724e+07		auN	6.82253e+07		132334	136212	51835.7		581830	562289	562654
L50	8515		4535	5574		9		L50	9		6751	4535	5574		4057	4478	4470
L90	40796		17632	21953		4261		L90	4402		24513	17632	21953		25059	27085	27028
# N's per 100 kbp	0		0	0		605.21		# N's per 100 kbp	600.43		0	0	0		0	0	0
								Merqury
								Completeness stat	DEINVI_genome all 525551443 844324759 62.2452
								QV	DEINVI_genome 38844067 1663633471 29.4908 0.00112441

### Sheet: repeats
Repeatmodeler de novo + Inpactor-LTR library
RepeatMasker .tbl		ParseRM summary
file name: DEINVI_genome.fasta		RepeatMasker version 4.1.5 , default mode
sequences: 28693		run with rmblastn version 2.13.0+
total length: 1674664524 bp (1664609331 bp excl N/X-runs)		The query was compared to classified sequences in "flye_3ddna-erc5_ltrstruct_inpactor_all.fa"
GC level: 37.27 %
bases masked: 1252736803 bp ( 74.81 %)		#This file gives some summary info about the masking, total, by class and by family
		#(all repeats are detailed in the file ../output/DEINVI_genome.fasta.out.parseRM.all-repeats.tab)
number of length percentage		#Overlap or double corresponds to DNA fragments that are masked by several elements.
elements* occupied of sequence		#These amounts need to be subtracted in order to get more accurate TE amount.
--------------------------------------------------		#If a .align file was parsed, these amounts will be much higher than for the associated .out
Retroelements 889846 751055480 bp 44.85 %		#Note that overlaps may not be parsed correctly if names are not formatted consistently (Rname#Rclass/Rfam)
SINEs: 8233 1813465 bp 0.11 %
Penelope: 663 263444 bp 0.02 %		#TOTAL:
LINEs: 44957 21214258 bp 1.27 %		#nt_total_in_genome nt_masked-minus-double %_masked FYI:nt_masked_double
CRE/SLACS 4018 1104741 bp 0.07 %		1674664524	1235673757	73.7863	185850961
L2/CR1/Rex 0 0 bp 0.00 %
R1/LOA/Jockey 64 23100 bp 0.00 %		#BY CLASS
R2/R4/NeSL 0 0 bp 0.00 %		#class	nt_masked-minus-double	%_masked	FYI:nt_masked_double
RTE/Bov-B 5628 1857197 bp 0.11 %		LTR	736283551	43.966	83172555
L1/CIN4 34378 18019534 bp 1.08 %		LINE	22010956	1.31435	3301407
LTR elements: 836656 728027757 bp 43.47 %		RC	5702734	0.34053	423171
BEL/Pao 114 21123 bp 0.00 %		Unknown	425867562	25.43	79421306
Ty1/Copia 380238 379666090 bp 22.67 %		DNA	43570256	2.60173	3839251
Gypsy/DIRS1 171146 225469534 bp 13.46 %		PLE	226331	0.013515	51428
Retroviral 9671 6607183 bp 0.39 %		SINE	2012367	0.120165	654125
DNA transposons 108637 44624507 bp 2.66 %		#BY FAMILY
hobo-Activator 16507 4948719 bp 0.30 %		#family	nt_masked-minus-double	%_masked	FYI:nt_masked_double
Tc1-IS630-Pogo 1621 1048074 bp 0.06 %		RTE-BovB	1808719	0.108005	1291172
En-Spm 0 0 bp 0.00 %		I	20886	0.00124718	5464
MULE-MuDR 27864 12675573 bp 0.76 %		hAT-Ac	1911229	0.114126	42797
PiggyBac 0 0 bp 0.00 %		tRNA-RTE	117642	0.00702481	3426
Tourist/Harbinger 26859 9533368 bp 0.57 %		CMC-EnSpm	9863516	0.588985	1130312
Other (Mirage, 0 0 bp 0.00 %		ERVL	125353	0.00748526	2235
P-element, Transib)		Penelope	80638	0.00481517	2576
		Helitron	5702734	0.34053	423171
Rolling-circles 9161 5623554 bp 0.34 %		PIF-Harbinger	9341658	0.557823	650898
		SINE	93550	0.00558619	1147
Unclassified: 1457877 434012252 bp 25.92 %		TcMar-Tc2	808187	0.0482596	87324
		ERV1	6178158	0.368919	1884854
Total interspersed repeats: 1229955683 bp 73.44 %		MULE-MuDR	12726795	0.759961	794448
		Unknown	529960274	31.6458	101433928
Small RNA: 6795 3673401 bp 0.22 %		Zisupton	3560459	0.212607	737111
		L1	18277102	1.09139	1384211
Satellites: 4985 1095346 bp 0.07 %		tRNA	1730338	0.103324	645263
Simple repeats: 246339 12149277 bp 0.73 %		TcMar-Pogo	246685	0.0147304	651
Low complexity: 34778 1765876 bp 0.11 %		Caulimovirus	487686	0.0291214	2372
		LTR	4614376	0.27554	1066743
* most repeats fragmented by insertions or deletions		Pao	24924	0.0014883	13042
have been counted as one element		hAT-Tag1	409318	0.0244418	10112
		Kolobok-T2	89138	0.00532274	1707
		Copia	383233857	22.8842	37459127
		L1-Tx1	118510	0.00707664	36373
		ERVK	3340	0.000199443	21
		Chlamys	226331	0.013515	51428
		CRE	1202711	0.071818	387526
		hAT-Tip100	2633837	0.157275	194922
		Gypsy	236950096	14.1491	20519104
		DNA	1631553	0.0974257	83826
		Ngaro	107318	0.00640833	32407
		MIR	10747	0.00064174	2352
		U-L1	60090	0.00358818	1937
		ERVL-MaLR	465731	0.0278104	180028
		IS3EU	347881	0.0207732	105143
		RTE	502390	0.0299994	194085

### Sheet: annotation
Hisat alignment trimmed reads	Hisat alignment trimmed & contamfilt reads	EASEL summary	EnTAP Run Information - Execution
trimmed_GVTP-1Root_S2_L002		######## Genome ########	Current EnTAP Version: 0.10.8
97495014 + 0 in total (QC-passed reads + QC-failed reads)	98894775 + 0 in total (QC-passed reads + QC-failed reads)	74.81 % of DEINVI_genome.masked.fasta is masked	Start time: Mon Sep 18 21:59:36 2023
65440482 + 0 primary	66462834 + 0 primary
32054532 + 0 secondary	32431941 + 0 secondary	##### RNA Reads #####	Working directory has been set to: /labs/Wegrzyn/gvtp/easel/work/c9/1e6473fb0ccd3fdbc3e135038175c7/entap_outfiles
0 + 0 supplementary	0 + 0 supplementary	FASTQ files were not provided.	User Inputs:
0 + 0 duplicates	0 + 0 duplicates		out-dir: /labs/Wegrzyn/gvtp/easel/work/c9/1e6473fb0ccd3fdbc3e135038175c7/entap_outfiles
0 + 0 primary duplicates	0 + 0 primary duplicates	##### Alignment Rates #####	config: false
83601036 + 0 mapped (85.75% : N/A)	85560996 + 0 mapped (86.52% : N/A)	Passed:	runP: true
51546504 + 0 primary mapped (78.77% : N/A)	53129055 + 0 primary mapped (79.94% : N/A)	library rate	runN: false
65440482 + 0 paired in sequencing	66462834 + 0 paired in sequencing	trimmed_GVTP-1Root_S2_L002_mapped_unclassified 86.52	overwrite: false
32720241 + 0 read1	33231417 + 0 read1	trimmed_GVTP-1Shoot_S1_L002_mapped_unclassified 91.42	ini: entap_config.ini
32720241 + 0 read2	33231417 + 0 read2	trimmed_GVTP-2Root_S4_L002_mapped_unclassified 77.87	input: gvtp_filtered.pep
49336010 + 0 properly paired (75.39% : N/A)	49396344 + 0 properly paired (74.32% : N/A)	trimmed_GVTP-2Shoot_S3_L002_mapped_unclassified 89.19	database: /isg/shared/databases/Diamond/RefSeq/complete.protein.faa.208.dmnd,
49740578 + 0 with itself and mate mapped	49802502 + 0 with itself and mate mapped	trimmed_GVTP-5Root_S6_L002_mapped_unclassified 83.69	graph: false
1805926 + 0 singletons (2.76% : N/A)	3326553 + 0 singletons (5.01% : N/A)	trimmed_GVTP-5Shoot_S5_L002_mapped_unclassified 76.20	no-trim: false
280806 + 0 with mate mapped to a different chr	281410 + 0 with mate mapped to a different chr	trimmed_GVTPMLeaf_S7_L002_mapped_unclassified 86.26	threads: 16
158861 + 0 with mate mapped to a different chr (mapQ>=5)	159365 + 0 with mate mapped to a different chr (mapQ>=5)	trimmed_GVTPMRoot_S8_L002_mapped_unclassified 87.88	state: +
			no-check: false
trimmed_GVTP-1Shoot_S1_L002		Failed:	output-format: 1,3,4,5,6,
127011441 + 0 in total (QC-passed reads + QC-failed reads)	130968337 + 0 in total (QC-passed reads + QC-failed reads)	None.	entap-db-bin: /labs/Wegrzyn/gvtp/easel/work/ac/6b91655cf938011592e0e8343fdb79/outfiles/bin/entap_database.bin
76351262 + 0 primary	79720924 + 0 primary	All libraries have a mapping rate greater than 70%	entap-db-sql: entap_database.db
50660179 + 0 secondary	51247413 + 0 secondary		entap-graph: /home/FCAM/smcevoy/.nextflow/assets/PlantGenomicsLab/easel-benchmarking-v2-nf/bin/entap_graphing.py
0 + 0 supplementary	0 + 0 supplementary	##### StringTie2 Transcriptome Asssembly #####	data-generate: false
0 + 0 duplicates	0 + 0 duplicates	76471 transcripts	data-type: 0,
0 + 0 primary duplicates	0 + 0 primary duplicates		fpkm: 0.500000
117103965 + 0 mapped (92.20% : N/A)	119733570 + 0 mapped (91.42% : N/A)	##### PsiCLASS Transcriptome Asssembly #####	align:
66443786 + 0 primary mapped (87.02% : N/A)	68486157 + 0 primary mapped (85.91% : N/A)	116777 transcripts	single-end: false
76351262 + 0 paired in sequencing	79720924 + 0 paired in sequencing		rsem-calculate-expression: /usr/local/bin/rsem-calculate-expression
38175631 + 0 read1	39860462 + 0 read1	##### Unfiltered #####	rsem-sam-validator: /usr/local/bin/rsem-sam-validator
38175631 + 0 read2	39860462 + 0 read2	Total number of genes: 197480	rsem-prepare-reference: /usr/local/bin/rsem-prepare-reference
63812062 + 0 properly paired (83.58% : N/A)	63888554 + 0 properly paired (80.14% : N/A)	Total number of transcripts: 333739	convert-sam-for-rsem: /usr/local/bin/convert-sam-for-rsem
64251652 + 0 with itself and mate mapped	64331360 + 0 with itself and mate mapped	EnTAP alignment rate: .65	complete: false
2192134 + 0 singletons (2.87% : N/A)	4154797 + 0 singletons (5.21% : N/A)	Mono-exonic/multi-exonic rate: .69	frame-selection: 2
193162 + 0 with mate mapped to a different chr	194154 + 0 with mate mapped to a different chr	BUSCO (embryophyta_odb10): C:98.6%[S:9.4%,D:89.2%],F:0.7%,M:0.7%,n:1614	genemarkst-exe: gmst.pl
124362 + 0 with mate mapped to a different chr (mapQ>=5)	125168 + 0 with mate mapped to a different chr (mapQ>=5)		transdecoder-long-exe: /usr/lib/TransDecoder-v5.5.0/TransDecoder.LongOrfs
		##### Filtered #####	transdecoder-predict-exe: /usr/lib/TransDecoder-v5.5.0/TransDecoder.Predict
trimmed_GVTP-2Root_S4_L002		Total number of genes: 41039	transdecoder-m: 100
98250217 + 0 in total (QC-passed reads + QC-failed reads)	99035389 + 0 in total (QC-passed reads + QC-failed reads)	Total number of transcripts: 69563	transdecoder-no-refine-starts: false
71661852 + 0 primary	72111134 + 0 primary	EnTAP alignment rate: .92	diamond-exe: diamond
26588365 + 0 secondary	26924255 + 0 secondary	Mono-exonic/multi-exonic rate: .24	taxon: Deinandra increscens
0 + 0 supplementary	0 + 0 supplementary	BUSCO (embryophyta_odb10): C:96.6%[S:24.8%,D:71.8%],F:0.4%,M:3.0%,n:1614	qcoverage: 70.000000
0 + 0 duplicates	0 + 0 duplicates		tcoverage: 70.000000
0 + 0 primary duplicates	0 + 0 primary duplicates		contam:
75158745 + 0 mapped (76.50% : N/A)	77121357 + 0 mapped (77.87% : N/A)		e-value: 0.000010
48570380 + 0 primary mapped (67.78% : N/A)	50197102 + 0 primary mapped (69.61% : N/A)		uninformative: conserved,predicted,unknown,unnamed,hypothetical,putative,unidentified,uncharacterized,uncultured,uninformative,,
71661852 + 0 paired in sequencing	72111134 + 0 paired in sequencing		ontology: 0,
35830926 + 0 read1	36055567 + 0 read1		level: 0,1,
35830926 + 0 read2	36055567 + 0 read2		eggnog-sql: /labs/Wegrzyn/gvtp/easel/work/ac/6b91655cf938011592e0e8343fdb79/outfiles/databases/eggnog.db
46435318 + 0 properly paired (64.80% : N/A)	46501938 + 0 properly paired (64.49% : N/A)		eggnog-dmnd: /labs/Wegrzyn/gvtp/easel/work/ac/6b91655cf938011592e0e8343fdb79/outfiles/bin/eggnog_proteins.dmnd
46785622 + 0 with itself and mate mapped	46854058 + 0 with itself and mate mapped		interproscan-exe: /usr/local/interproscan/interproscan.sh
1784758 + 0 singletons (2.49% : N/A)	3343044 + 0 singletons (4.64% : N/A)		protein:
220082 + 0 with mate mapped to a different chr	220768 + 0 with mate mapped to a different chr
131083 + 0 with mate mapped to a different chr (mapQ>=5)	131624 + 0 with mate mapped to a different chr (mapQ>=5)		------------------------------------------------------
			Transcriptome Statistics
trimmed_GVTP-2Shoot_S3_L002			------------------------------------------------------
120762451 + 0 in total (QC-passed reads + QC-failed reads)	125056246 + 0 in total (QC-passed reads + QC-failed reads)		Protein sequences found
75559208 + 0 primary	79248464 + 0 primary		Total sequences: 69563
45203243 + 0 secondary	45807782 + 0 secondary		Total length of transcriptome(bp): 111853539
0 + 0 supplementary	0 + 0 supplementary		Average sequence length(bp): 1607.00
0 + 0 duplicates	0 + 0 duplicates		n50: 1926
0 + 0 primary duplicates	0 + 0 primary duplicates		n90: 897
108724542 + 0 mapped (90.03% : N/A)	111539670 + 0 mapped (89.19% : N/A)		Longest sequence(bp): 18000 (IDmodified-transcript-289641)
63521299 + 0 primary mapped (84.07% : N/A)	65731888 + 0 primary mapped (82.94% : N/A)		Shortest sequence(bp): 120 (IDmodified-transcript-293915)
75559208 + 0 paired in sequencing	79248464 + 0 paired in sequencing		------------------------------------------------------
37779604 + 0 read1	39624232 + 0 read1		Similarity Search - DIAMOND - complete
37779604 + 0 read2	39624232 + 0 read2		------------------------------------------------------
60752984 + 0 properly paired (80.40% : N/A)	60835604 + 0 properly paired (76.77% : N/A)		Search results:
61179630 + 0 with itself and mate mapped	61266242 + 0 with itself and mate mapped		/labs/Wegrzyn/gvtp/easel/work/c9/1e6473fb0ccd3fdbc3e135038175c7/entap_outfiles/similarity_search/DIAMOND/blastp_gvtp_filtered_final_complete.out
2341669 + 0 singletons (3.10% : N/A)	4465646 + 0 singletons (5.63% : N/A)		Total alignments: 190714
189582 + 0 with mate mapped to a different chr	190560 + 0 with mate mapped to a different chr		Total unselected results: 126337
118625 + 0 with mate mapped to a different chr (mapQ>=5)	119409 + 0 with mate mapped to a different chr (mapQ>=5)		Written to: /labs/Wegrzyn/gvtp/easel/work/c9/1e6473fb0ccd3fdbc3e135038175c7/entap_outfiles/similarity_search/DIAMOND/processed//complete/unselected
			Total unique transcripts with an alignment: 64377
trimmed_GVTP-5Root_S6_L002			Reference transcriptome sequences with an alignment (FASTA):
90477827 + 0 in total (QC-passed reads + QC-failed reads)	93734236 + 0 in total (QC-passed reads + QC-failed reads)		/labs/Wegrzyn/gvtp/easel/work/c9/1e6473fb0ccd3fdbc3e135038175c7/entap_outfiles/similarity_search/DIAMOND/processed//complete/best_hits
68049278 + 0 primary	71023890 + 0 primary		Search results (TSV):
22428549 + 0 secondary	22710346 + 0 secondary		/labs/Wegrzyn/gvtp/easel/work/c9/1e6473fb0ccd3fdbc3e135038175c7/entap_outfiles/similarity_search/DIAMOND/processed//complete/best_hits
0 + 0 supplementary	0 + 0 supplementary		Total unique transcripts without an alignment: 5186
0 + 0 duplicates	0 + 0 duplicates		Reference transcriptome sequences without an alignment (FASTA):
0 + 0 primary duplicates	0 + 0 primary duplicates		/labs/Wegrzyn/gvtp/easel/work/c9/1e6473fb0ccd3fdbc3e135038175c7/entap_outfiles/similarity_search/DIAMOND/processed//complete/no_hits.faa
76350877 + 0 mapped (84.39% : N/A)	78450009 + 0 mapped (83.69% : N/A)		Total unique informative alignments: 0
53922328 + 0 primary mapped (79.24% : N/A)	55739663 + 0 primary mapped (78.48% : N/A)		Total unique uninformative alignments: 64377
68049278 + 0 paired in sequencing	71023890 + 0 paired in sequencing		Top 10 alignments by species:
34024639 + 0 read1	35511945 + 0 read1		1)helianthus annuus: 52067(80.88%)
34024639 + 0 read2	35511945 + 0 read2		2)cynara cardunculus var. scolymus: 4035(6.27%)
51660604 + 0 properly paired (75.92% : N/A)	51729964 + 0 properly paired (72.83% : N/A)		3)lactuca sativa: 2955(4.59%)
52022798 + 0 with itself and mate mapped	52094084 + 0 with itself and mate mapped		4)nicotiana tabacum: 253(0.39%)
1899530 + 0 singletons (2.79% : N/A)	3645579 + 0 singletons (5.13% : N/A)		5)camellia sinensis: 231(0.36%)
180146 + 0 with mate mapped to a different chr	180748 + 0 with mate mapped to a different chr		6)olea europaea var. sylvestris: 173(0.27%)
119424 + 0 with mate mapped to a different chr (mapQ>=5)	119972 + 0 with mate mapped to a different chr (mapQ>=5)		7)daucus carota subsp. sativus: 149(0.23%)
			8)gossypium arboreum: 135(0.21%)
trimmed_GVTP-5Shoot_S5_L002			9)erythranthe guttata: 118(0.18%)
98613173 + 0 in total (QC-passed reads + QC-failed reads)	102548589 + 0 in total (QC-passed reads + QC-failed reads)		10)nicotiana sylvestris: 118(0.18%)
77376364 + 0 primary	80994262 + 0 primary
21236809 + 0 secondary	21554327 + 0 secondary		------------------------------------------------------
0 + 0 supplementary	0 + 0 supplementary		Compiled Similarity Search - DIAMOND - Best Overall
0 + 0 duplicates	0 + 0 duplicates		------------------------------------------------------
0 + 0 primary duplicates	0 + 0 primary duplicates
75742620 + 0 mapped (76.81% : N/A)	78141999 + 0 mapped (76.20% : N/A)		Total unique transcripts with an alignment: 64377
54505811 + 0 primary mapped (70.44% : N/A)	56587672 + 0 primary mapped (69.87% : N/A)		Reference transcriptome sequences with an alignment (FASTA):
77376364 + 0 paired in sequencing	80994262 + 0 paired in sequencing		/labs/Wegrzyn/gvtp/easel/work/c9/1e6473fb0ccd3fdbc3e135038175c7/entap_outfiles/similarity_search/DIAMOND/overall_results/best_hits
38688182 + 0 read1	40497131 + 0 read1		Search results (TSV):
38688182 + 0 read2	40497131 + 0 read2		/labs/Wegrzyn/gvtp/easel/work/c9/1e6473fb0ccd3fdbc3e135038175c7/entap_outfiles/similarity_search/DIAMOND/overall_results/best_hits
52050738 + 0 properly paired (67.27% : N/A)	52132508 + 0 properly paired (64.37% : N/A)		Total unique transcripts without an alignment: 5186
52405546 + 0 with itself and mate mapped	52491776 + 0 with itself and mate mapped		Reference transcriptome sequences without an alignment (FASTA):
2100265 + 0 singletons (2.71% : N/A)	4095896 + 0 singletons (5.06% : N/A)		/labs/Wegrzyn/gvtp/easel/work/c9/1e6473fb0ccd3fdbc3e135038175c7/entap_outfiles/similarity_search/DIAMOND/overall_results/no_hits.faa
134878 + 0 with mate mapped to a different chr	136132 + 0 with mate mapped to a different chr		Total unique informative alignments: 0
99915 + 0 with mate mapped to a different chr (mapQ>=5)	100922 + 0 with mate mapped to a different chr (mapQ>=5)		Total unique uninformative alignments: 64377
			Top 10 alignments by species:
trimmed_GVTPMLeaf_S7_L002			1)helianthus annuus: 54115(84.06%)
107039077 + 0 in total (QC-passed reads + QC-failed reads)	111761517 + 0 in total (QC-passed reads + QC-failed reads)		2)cynara cardunculus var. scolymus: 2786(4.33%)
81943962 + 0 primary	86299678 + 0 primary		3)lactuca sativa: 2121(3.29%)
25095115 + 0 secondary	25461839 + 0 secondary		4)nicotiana tabacum: 268(0.42%)
0 + 0 supplementary	0 + 0 supplementary		5)camellia sinensis: 246(0.38%)
0 + 0 duplicates	0 + 0 duplicates		6)olea europaea var. sylvestris: 174(0.27%)
0 + 0 primary duplicates	0 + 0 primary duplicates		7)daucus carota subsp. sativus: 155(0.24%)
93522117 + 0 mapped (87.37% : N/A)	96409123 + 0 mapped (86.26% : N/A)		8)nicotiana sylvestris: 128(0.20%)
68427002 + 0 primary mapped (83.50% : N/A)	70947284 + 0 primary mapped (82.21% : N/A)		9)gossypium arboreum: 126(0.20%)
81943962 + 0 paired in sequencing	86299678 + 0 paired in sequencing		10)erythranthe guttata: 115(0.18%)
40971981 + 0 read1	43149839 + 0 read1
40971981 + 0 read2	43149839 + 0 read2		------------------------------------------------------
65453116 + 0 properly paired (79.88% : N/A)	65530782 + 0 properly paired (75.93% : N/A)		Gene Family - Gene Ontology and Pathway - EggNOG
65867698 + 0 with itself and mate mapped	65948542 + 0 with itself and mate mapped		------------------------------------------------------
2559304 + 0 singletons (3.12% : N/A)	4998742 + 0 singletons (5.79% : N/A)		Statistics for overall Eggnog results:
158110 + 0 with mate mapped to a different chr	158922 + 0 with mate mapped to a different chr		Total unique sequences with family assignment: 68848
120035 + 0 with mate mapped to a different chr (mapQ>=5)	120717 + 0 with mate mapped to a different chr (mapQ>=5)		Total unique sequences without family assignment: 715
			Top 10 Taxonomic Scopes Assigned:
trimmed_GVTPMRoot_S8_L002			1)Viridiplantae: 65954(95.80%)
76844962 + 0 in total (QC-passed reads + QC-failed reads)	81340676 + 0 in total (QC-passed reads + QC-failed reads)		2)Eukaryotes: 2501(3.63%)
64659586 + 0 primary	68937734 + 0 primary		3)Ancestor: 276(0.40%)
12185376 + 0 secondary	12402942 + 0 secondary		4)Animals: 62(0.09%)
0 + 0 supplementary	0 + 0 supplementary		5)Fungi: 25(0.04%)
0 + 0 duplicates	0 + 0 duplicates		6)Opisthokonts: 15(0.02%)
0 + 0 primary duplicates	0 + 0 primary duplicates		7)Arthropoda: 9(0.01%)
69006857 + 0 mapped (89.80% : N/A)	71484079 + 0 mapped (87.88% : N/A)		8)Apicomplexa: 2(0.00%)
56821481 + 0 primary mapped (87.88% : N/A)	59081137 + 0 primary mapped (85.70% : N/A)		9)Mammals: 2(0.00%)
64659586 + 0 paired in sequencing	68937734 + 0 paired in sequencing		10)Archaea: 1(0.00%)
32329793 + 0 read1	34468867 + 0 read1		Total unique sequences with at least one GO term: 58589
32329793 + 0 read2	34468867 + 0 read2		Total unique sequences without GO terms: 10259
54176964 + 0 properly paired (83.79% : N/A)	54257100 + 0 properly paired (78.70% : N/A)		Total GO terms assigned: 3500520
54553998 + 0 with itself and mate mapped	54636602 + 0 with itself and mate mapped		Total biological_process terms (lvl>=0): 1979257
2267483 + 0 singletons (3.51% : N/A)	4444535 + 0 singletons (6.45% : N/A)		Total unique biological_process terms (lvl>=0): 6837
149748 + 0 with mate mapped to a different chr	150592 + 0 with mate mapped to a different chr		Top 10 biological_process terms assigned (lvl>=0):
123304 + 0 with mate mapped to a different chr (mapQ>=5)	124057 + 0 with mate mapped to a different chr (mapQ>=5)		1)GO:0008150: 51193(2.59%)
			2)GO:0008152: 41734(2.11%)
			3)GO:0009987: 38712(1.96%)
			4)GO:0071704: 33252(1.68%)
			5)GO:0044238: 32051(1.62%)
			6)GO:0044237: 31472(1.59%)
			7)GO:0043170: 24237(1.22%)
			8)GO:0044699: 23362(1.18%)
			9)GO:0044260: 21441(1.08%)
			10)GO:0044763: 19984(1.01%)
			Total cellular_component terms (lvl>=0): 752400
			Total unique cellular_component terms (lvl>=0): 1023
			Top 10 cellular_component terms assigned (lvl>=0):
			1)GO:0005575: 45169(6.00%)
			2)GO:0005623: 41121(5.47%)
			3)GO:0044464: 41121(5.47%)
			4)GO:0005622: 36131(4.80%)
			5)GO:0044424: 35458(4.71%)
			6)GO:0043226: 31834(4.23%)
			7)GO:0043229: 31828(4.23%)
			8)GO:0043227: 30409(4.04%)
			9)GO:0043231: 30403(4.04%)
			10)GO:0005737: 27090(3.60%)
			Total overall terms (lvl>=0): 3500520
			Total unique overall terms (lvl>=0): 10599
			Top 10 overall terms assigned (lvl>=0):
			1)GO:0008150: 51193(1.46%)
			2)GO:0003674: 49329(1.41%)
			3)GO:0005575: 45169(1.29%)
			4)GO:0008152: 41734(1.19%)
			5)GO:0044464: 41121(1.17%)
			6)GO:0005623: 41121(1.17%)
			7)GO:0009987: 38712(1.11%)
			8)GO:0005622: 36131(1.03%)
			9)GO:0044424: 35458(1.01%)
			10)GO:0005488: 35030(1.00%)
			Total molecular_function terms (lvl>=0): 768863
			Total unique molecular_function terms (lvl>=0): 2739
			Top 10 molecular_function terms assigned (lvl>=0):
			1)GO:0003674: 49329(6.42%)
			2)GO:0005488: 35030(4.56%)
			3)GO:0003824: 33811(4.40%)
			4)GO:0097159: 26738(3.48%)
			5)GO:1901363: 26718(3.48%)
			6)GO:0043167: 24782(3.22%)
			7)GO:0036094: 15170(1.97%)
			8)GO:0003676: 15021(1.95%)
			9)GO:0000166: 14883(1.94%)
			10)GO:1901265: 14883(1.94%)
			Total biological_process terms (lvl>=1): 1921965
			Total unique biological_process terms (lvl>=1): 6819
			Top 10 biological_process terms assigned (lvl>=1):
			1)GO:0008152: 41734(2.17%)
			2)GO:0009987: 38712(2.01%)
			3)GO:0071704: 33252(1.73%)
			4)GO:0044238: 32051(1.67%)
			5)GO:0044237: 31472(1.64%)
			6)GO:0043170: 24237(1.26%)
			7)GO:0044699: 23362(1.22%)
			8)GO:0044260: 21441(1.12%)
			9)GO:0044763: 19984(1.04%)
			10)GO:0050896: 17771(0.92%)
			Total cellular_component terms (lvl>=1): 707205
			Total unique cellular_component terms (lvl>=1): 1020
			Top 10 cellular_component terms assigned (lvl>=1):
			1)GO:0005623: 41121(5.81%)
			2)GO:0044464: 41121(5.81%)
			3)GO:0005622: 36131(5.11%)
			4)GO:0044424: 35458(5.01%)
			5)GO:0043226: 31834(4.50%)
			6)GO:0043229: 31828(4.50%)
			7)GO:0043227: 30409(4.30%)
			8)GO:0043231: 30403(4.30%)
			9)GO:0005737: 27090(3.83%)
			10)GO:0044444: 24550(3.47%)
			Total overall terms (lvl>=1): 3348485
			Total unique overall terms (lvl>=1): 10575
			Top 10 overall terms assigned (lvl>=1):
			1)GO:0008152: 41734(1.25%)
			2)GO:0044464: 41121(1.23%)
			3)GO:0005623: 41121(1.23%)
			4)GO:0009987: 38712(1.16%)
			5)GO:0005622: 36131(1.08%)
			6)GO:0044424: 35458(1.06%)
			7)GO:0005488: 35030(1.05%)
			8)GO:0003824: 33811(1.01%)
			9)GO:0071704: 33252(0.99%)
			10)GO:0044238: 32051(0.96%)
			Total molecular_function terms (lvl>=1): 719315
			Total unique molecular_function terms (lvl>=1): 2736
			Top 10 molecular_function terms assigned (lvl>=1):
			1)GO:0005488: 35030(4.87%)
			2)GO:0003824: 33811(4.70%)
			3)GO:0097159: 26738(3.72%)
			4)GO:1901363: 26718(3.71%)
			5)GO:0043167: 24782(3.45%)
			6)GO:0036094: 15170(2.11%)
			7)GO:0003676: 15021(2.09%)
			8)GO:0000166: 14883(2.07%)
			9)GO:1901265: 14883(2.07%)
			10)GO:0016740: 14234(1.98%)
			Total unique sequences with at least one pathway (KEGG) assignment: 17844
			Total unique sequences without pathways (KEGG): 51004
			Total pathways (KEGG) assigned: 58419
			------------------------------------------------------
			Final Annotation Statistics
			------------------------------------------------------
			Total Sequences: 69563
			Similarity Search
			Total unique sequences with an alignment: 64377
			Total unique sequences without an alignment: 5186
			Gene Families
			Total unique sequences with family assignment: 68848
			Total unique sequences without family assignment: 715
			Total unique sequences with at least one GO term: 58589
			Total unique sequences with at least one pathway (KEGG) assignment: 17844
			Totals
			Total unique sequences annotated (similarity search alignments only): 215
			Total unique sequences annotated (gene family assignment only): 4686
			Total unique sequences annotated (gene family and/or similarity search): 69063
			Total unique sequences unannotated (gene family and/or similarity search): 500
			EnTAP has completed!
			Total runtime (minutes): 346
